# METEOR: joint genome-scale reconstruction and enzyme prediction

**DOI:** 10.64898/2026.02.01.701942

**Authors:** Kexin Niu, Maxat Kulmanov, Robert Hoehndorf

## Abstract

**Motivation:** Current machine learning methods for enzyme function prediction primarily treat proteins as independent entities, ignoring the metabolic context in which they operate. This reductionist approach often generates biologically implausible annotations that fail to satisfy stoichiometric or thermodynamic constraints. While genome-scale metabolic models (GEMs) enforce systemic coherence, traditional reconstruction workflows decouple functional annotation from network assembly, resulting in information loss during the discretization of enzymatic evidence.

**Results:** We developed METEOR, a framework that integrates continuous confidence scores from deep learning models directly into a Mixed-Integer Linear Programming (MILP) formulation. By conditioning predictions on global metabolic requirements, METEOR resolves functional ambiguities where sequence signals are weak. Evaluation on the Price-149 dataset shows that our method yields physiologically viable networks capable of sustaining growth and improve protein-level predictions over baseline methods. Validation on 6,894 bacterial genomes reveals that system-aware refinement increases the recall of experimentally observed phenotypes substantially. Furthermore, we show that constraint-driven selection can still improve annotation performance in highly incomplete genomes. Our results suggest that functional annotation should be treated as a unified inference problem where global system constraints supervise local predictions.

**Availability:** METEOR is freely available at https://github.com/bio-ontology-research-group/Meteor

**Supplementary information:** Supplementary data are available at Bioinformatics online.
