## Supplementary material for "METEOR: joint genome-scale reconstruction and enzyme prediction": Table1_Price_genome_metainfo.csv

	input_id	protein_id	nucleotide_id	assembly	taxid	organism	gram
0	WP_014239822	WP_014239822.1	NC_016617.1	GCF_000237365.1	1064539	Azospirillum baldaniorum	negative
1	WP_011760751	WP_011760751.1	NC_008700.1	GCF_000015245.1	326297	Shewanella amazonensis SB2B	negative
2	WP_010207013	WP_010207013.1	NZ_CP007637.1	GCF_000698265.1	321846	Pseudomonas simiae	negative
3	WP_054598124	WP_054598124.1	NZ_CP012830.1	GCF_001307155.1	294	Pseudomonas fluorescens	negative
4	WP_010210411	WP_010210411.1	NZ_CP007637.1	GCF_000698265.1	321846	Pseudomonas simiae	negative
5	WP_060740154	WP_060740154.1	NZ_CP012831.1	GCF_001307275.1	294	Pseudomonas fluorescens	negative
6	WP_015278497	WP_015278497.1	NC_019936.1	GCF_000327065.1	644801	Stutzerimonas stutzeri RCH2	negative
7	WP_014340747	WP_014340747.1	NZ_CP015225.1	GCF_001623525.1	294	Pseudomonas fluorescens	negative
8	WP_010210955	WP_010210955.1	NZ_CP007637.1	GCF_000698265.1	321846	Pseudomonas simiae	negative
9	WP_060740344	WP_060740344.1	NZ_CP012831.1	GCF_001307275.1	294	Pseudomonas fluorescens	negative
10	NP_437492	CAC49352.1	AL591985.1	GCA_000006965.1	266834	Sinorhizobium meliloti 1021	negative
11	WP_063321988	WP_063321988.1	NZ_CP015225.1	GCF_001623525.1	294	Pseudomonas fluorescens	negative
12	WP_012428705	WP_012428705.1	NC_010676.1	GCF_000020125.1	398527	Paraburkholderia phytofirmans PsJN	negative
13	WP_060738180	WP_060738180.1	NZ_CP012831.1	GCF_001307275.1	294	Pseudomonas fluorescens	negative
14	WP_043349430	WP_043349430.1	NZ_CP010536.1	GCF_000832305.1	68895	Cupriavidus basilensis	negative
15	WP_015277229	WP_015277229.1	NC_019936.1	GCF_000327065.1	644801	Stutzerimonas stutzeri RCH2	negative
16	WP_066578896	WP_066578896.1	NZ_PGEN01000001.1	GCF_002797435.1	93064	Sphingomonas koreensis	negative
17	WP_063322430	WP_063322430.1	NZ_CP015225.1	GCF_001623525.1	294	Pseudomonas fluorescens	negative
18	WP_014235627	WP_014235627.1	NC_016616.1	GCF_000236665.1	640081	Azospira oryzae PS	negative
19	WP_053163627	WP_053163627.1	NZ_LKBJ01000002.1	GCF_001440325.1	294	Pseudomonas fluorescens	negative
20	WP_063343491	WP_063343491.1	NZ_LUKJ01000003.1	GCF_001625455.1	294	Pseudomonas fluorescens	negative
21	WP_063321224	WP_063321224.1	NZ_CP015225.1	GCF_001623525.1	294	Pseudomonas fluorescens	negative
22	WP_015278495	WP_015278495.1	NC_019936.1	GCF_000327065.1	644801	Stutzerimonas stutzeri RCH2	negative
23	WP_060740156	WP_060740156.1	NZ_CP012831.1	GCF_001307275.1	294	Pseudomonas fluorescens	negative
24	WP_060740275	WP_060740275.1	NZ_CP012831.1	GCF_001307275.1	294	Pseudomonas fluorescens	negative
25	WP_011717064	WP_011717064.1	NC_008577.1	GCF_000203935.1	94122	Shewanella sp. ANA-3	negative
26	WP_063323898	WP_063323898.1	NZ_CP015225.1	GCF_001623525.1	294	Pseudomonas fluorescens	negative
27	WP_060739786	WP_060739786.1	NZ_CP012831.1	GCF_001307275.1	294	Pseudomonas fluorescens	negative
28	WP_010209291	WP_010209291.1	NZ_CP007637.1	GCF_000698265.1	321846	Pseudomonas simiae	negative
29	WP_054594340	WP_054594340.1	NZ_CP012830.1	GCF_001307155.1	294	Pseudomonas fluorescens	negative
30	NP_384733	CAC45199.1	AL591688.1	GCA_000006965.1	266834	Sinorhizobium meliloti 1021	negative
31	WP_060741243	WP_060741243.1	NZ_CP012831.1	GCF_001307275.1	294	Pseudomonas fluorescens	negative
32	WP_010209327	WP_010209327.1	NZ_CP007637.1	GCF_000698265.1	321846	Pseudomonas simiae	negative
33	NP_384521	CAC41852.1	AL591688.1	GCA_000006965.1	266834	Sinorhizobium meliloti 1021	negative
34	WP_057714718	WP_057714718.1	NZ_LKBJ01000002.1	GCF_001440325.1	294	Pseudomonas fluorescens	negative
35	WP_014880980	AXT23784.1	CP031948.1	GCA_003443575.1	221822	Phaeobacter inhibens	negative
36	WP_054595050	WP_054595050.1	NZ_CP012830.1	GCF_001307155.1	294	Pseudomonas fluorescens	negative
37	WP_063324926	WP_063324926.1	NZ_CP015225.1	GCF_001623525.1	294	Pseudomonas fluorescens	negative
38	WP_063320756	WP_063320756.1	NZ_CP015225.1	GCF_001623525.1	294	Pseudomonas fluorescens	negative
39	WP_014881127	AXT23945.1	CP031948.1	GCA_003443575.1	221822	Phaeobacter inhibens	negative
40	WP_066578892	WP_066578892.1	NZ_PGEN01000001.1	GCF_002797435.1	93064	Sphingomonas koreensis	negative
41	WP_011759520	WP_011759520.1	NC_008700.1	GCF_000015245.1	326297	Shewanella amazonensis SB2B	negative
42	WP_015275719	WP_015275719.1	NC_019936.1	GCF_000327065.1	644801	Stutzerimonas stutzeri RCH2	negative
43	WP_063462980	WP_063462980.1	NZ_LUKZ01000032.1	GCF_001633105.1	1813946	Acidovorax sp. GW101-3H11	negative
44	WP_060740343	WP_060740343.1	NZ_CP012831.1	GCF_001307275.1	294	Pseudomonas fluorescens	negative
45	WP_012431492	WP_012431492.1	NC_010681.1	GCF_000020125.1	398527	Paraburkholderia phytofirmans PsJN	negative
46	NP_384124	CAC41405.1	AL591688.1	GCA_000006965.1	266834	Sinorhizobium meliloti 1021	negative
47	WP_012428706	WP_012428706.1	NC_010676.1	GCF_000020125.1	398527	Paraburkholderia phytofirmans PsJN	negative
48	WP_011760212	WP_011760212.1	NC_008700.1	GCF_000015245.1	326297	Shewanella amazonensis SB2B	negative
49	WP_041412631	WP_041412631.1	NC_008577.1	GCF_000203935.1	94122	Shewanella sp. ANA-3	negative
50	WP_060741122	WP_060741122.1	NZ_CP012831.1	GCF_001307275.1	294	Pseudomonas fluorescens	negative
51	WP_012179101	WP_012179101.1	NC_009952.1	GCF_000018145.1	398580	Dinoroseobacter shibae DFL 12 = DSM 16493	negative
52	NP_385263	CAC45736.1	AL591688.1	GCA_000006965.1	266834	Sinorhizobium meliloti 1021	negative
53	WP_014881126	AXT23944.1	CP031948.1	GCA_003443575.1	221822	Phaeobacter inhibens	negative
54	WP_054597481	WP_054597481.1	NZ_CP012830.1	GCF_001307155.1	294	Pseudomonas fluorescens	negative
55	WP_010210413	WP_010210413.1	NZ_CP007637.1	GCF_000698265.1	321846	Pseudomonas simiae	negative
56	WP_014576347	WP_014576347.1	NC_017506.1	GCF_000166295.1	225937	Marinobacter adhaerens HP15	negative
57	WP_010209382	WP_010209382.1	NZ_CP007637.1	GCF_000698265.1	321846	Pseudomonas simiae	negative
58	WP_014880051	AXT22798.1	CP031948.1	GCA_003443575.1	221822	Phaeobacter inhibens	negative
59	WP_057713727	WP_057713727.1	NZ_LKBJ01000002.1	GCF_001440325.1	294	Pseudomonas fluorescens	negative
60	WP_043349427	WP_043349427.1	NZ_CP010536.1	GCF_000832305.1	68895	Cupriavidus basilensis	negative
61	WP_060740332	WP_060740332.1	NZ_CP012831.1	GCF_001307275.1	294	Pseudomonas fluorescens	negative
62	WP_015278496	WP_015278496.1	NC_019936.1	GCF_000327065.1	644801	Stutzerimonas stutzeri RCH2	negative
63	WP_007897683	WP_007897683.1	NZ_LUKJ01000003.1	GCF_001625455.1	294	Pseudomonas fluorescens	negative
64	WP_085966746	TFE42269.1	SNVI01000002.1	GCA_004402975.1	1211383	Paraburkholderia dipogonis	negative
65	WP_011864920	WP_011864920.1	NC_009092.1	GCF_000016065.1	323850	Shewanella loihica PV-4	negative
66	WP_057714593	WP_057714593.1	NZ_LKBJ01000002.1	GCF_001440325.1	294	Pseudomonas fluorescens	negative
67	WP_015278222	WP_015278222.1	NC_019936.1	GCF_000327065.1	644801	Stutzerimonas stutzeri RCH2	negative
68	WP_057715016	WP_057715016.1	NZ_LKBJ01000002.1	GCF_001440325.1	294	Pseudomonas fluorescens	negative
69	WP_014879336	AXT21973.1	CP031948.1	GCA_003443575.1	221822	Phaeobacter inhibens	negative
70	WP_054597490	WP_054597490.1	NZ_CP012830.1	GCF_001307155.1	294	Pseudomonas fluorescens	negative
71	WP_011758678	WP_011758678.1	NC_008700.1	GCF_000015245.1	326297	Shewanella amazonensis SB2B	negative
72	NP_436855	CAC48715.1	AL591985.1	GCA_000006965.1	266834	Sinorhizobium meliloti 1021	negative
73	NP_437726	CAC49586.1	AL591985.1	GCA_000006965.1	266834	Sinorhizobium meliloti 1021	negative
74	NP_437228	CAC49088.1	AL591985.1	GCA_000006965.1	266834	Sinorhizobium meliloti 1021	negative
75	WP_060739768	WP_060739768.1	NZ_CP012831.1	GCF_001307275.1	294	Pseudomonas fluorescens	negative
76	WP_010208316	WP_010208316.1	NZ_CP007637.1	GCF_000698265.1	321846	Pseudomonas simiae	negative
77	WP_043349422	WP_043349422.1	NZ_CP010536.1	GCF_000832305.1	68895	Cupriavidus basilensis	negative
78	WP_014879339	AXT21977.1	CP031948.1	GCA_003443575.1	221822	Phaeobacter inhibens	negative
79	WP_010207016	WP_010207016.1	NZ_CP007637.1	GCF_000698265.1	321846	Pseudomonas simiae	negative
80	WP_010211217	WP_010211217.1	NZ_CP007637.1	GCF_000698265.1	321846	Pseudomonas simiae	negative
81	WP_041645374	WP_041645374.1	NC_017506.1	GCF_000166295.1	225937	Marinobacter adhaerens HP15	negative
82	WP_054596656	WP_054596656.1	NZ_CP012830.1	GCF_001307155.1	294	Pseudomonas fluorescens	negative
83	WP_063324031	WP_063324031.1	NZ_CP015225.1	GCF_001623525.1	294	Pseudomonas fluorescens	negative
84	WP_003280093	WP_003280093.1	NC_019936.1	GCF_000327065.1	644801	Stutzerimonas stutzeri RCH2	negative
85	NP_437725	CAC49585.1	AL591985.1	GCA_000006965.1	266834	Sinorhizobium meliloti 1021	negative
86	WP_010207340	WP_010207340.1	NZ_CP007637.1	GCF_000698265.1	321846	Pseudomonas simiae	negative
87	WP_010213153	WP_010213153.1	NZ_CP007637.1	GCF_000698265.1	321846	Pseudomonas simiae	negative
88	WP_066580460	WP_066580460.1	NZ_PGEN01000001.1	GCF_002797435.1	93064	Sphingomonas koreensis	negative
89	WP_063340417	WP_063340417.1	NZ_LUKJ01000001.1	GCF_001625455.1	294	Pseudomonas fluorescens	negative
90	WP_011759060	WP_011759060.1	NC_008700.1	GCF_000015245.1	326297	Shewanella amazonensis SB2B	negative
91	WP_063343423	WP_063343423.1	NZ_LUKJ01000003.1	GCF_001625455.1	294	Pseudomonas fluorescens	negative
92	WP_011717048	WP_011717048.1	NC_008577.1	GCF_000203935.1	94122	Shewanella sp. ANA-3	negative
93	WP_063341556	WP_063341556.1	NZ_LUKJ01000003.1	GCF_001625455.1	294	Pseudomonas fluorescens	negative
94	WP_012426549	WP_012426549.1	NC_010676.1	GCF_000020125.1	398527	Paraburkholderia phytofirmans PsJN	negative
95	WP_011760344	WP_011760344.1	NC_008700.1	GCF_000015245.1	326297	Shewanella amazonensis SB2B	negative
96	NP_436856	CAC48716.1	AL591985.1	GCA_000006965.1	266834	Sinorhizobium meliloti 1021	negative
97	WP_012434194	WP_012434194.1	NC_010681.1	GCF_000020125.1	398527	Paraburkholderia phytofirmans PsJN	negative
98	WP_086936699	WP_086936699.1	NZ_CP015225.1	GCF_001623525.1	294	Pseudomonas fluorescens	negative
99	WP_003294550	WP_003294550.1	NC_019936.1	GCF_000327065.1	644801	Stutzerimonas stutzeri RCH2	negative
100	WP_012179094	WP_012179094.1	NC_009952.1	GCF_000018145.1	398580	Dinoroseobacter shibae DFL 12 = DSM 16493	negative
101	WP_063462990	WP_063462990.1	NZ_LUKZ01000032.1	GCF_001633105.1	1813946	Acidovorax sp. GW101-3H11	negative
102	WP_014879948	AXT22664.1	CP031948.1	GCA_003443575.1	221822	Phaeobacter inhibens	negative
103	NP_384306	CAC41587.1	AL591688.1	GCA_000006965.1	266834	Sinorhizobium meliloti 1021	negative
104	WP_054597488	WP_054597488.1	NZ_CP012830.1	GCF_001307155.1	294	Pseudomonas fluorescens	negative
105	WP_043352074	WP_043352074.1	NZ_CP010536.1	GCF_000832305.1	68895	Cupriavidus basilensis	negative
106	WP_014880077	AXT22823.1	CP031948.1	GCA_003443575.1	221822	Phaeobacter inhibens	negative
107	WP_012434865	WP_012434865.1	NC_010681.1	GCF_000020125.1	398527	Paraburkholderia phytofirmans PsJN	negative
108	WP_054597487	WP_054597487.1	NZ_CP012830.1	GCF_001307155.1	294	Pseudomonas fluorescens	negative
109	NP_384884	CAC45350.1	AL591688.1	GCA_000006965.1	266834	Sinorhizobium meliloti 1021	negative
110	NP_384734	CAC45200.1	AL591688.1	GCA_000006965.1	266834	Sinorhizobium meliloti 1021	negative
111	WP_038453710	WP_038453710.1	NZ_CP007637.1	GCF_000698265.1	321846	Pseudomonas simiae	negative
112	WP_012434361	WP_012434361.1	NC_010681.1	GCF_000020125.1	398527	Paraburkholderia phytofirmans PsJN	negative
113	NP_719054	WP_011073346.1	NC_004347.2	GCF_000146165.2	211586	Shewanella oneidensis MR-1	negative
114	WP_063324030	WP_063324030.1	NZ_CP015225.1	GCF_001623525.1	294	Pseudomonas fluorescens	negative
115	NP_384741	CAC45207.1	AL591688.1	GCA_000006965.1	266834	Sinorhizobium meliloti 1021	negative
116	WP_054594536	WP_054594536.1	NZ_CP012830.1	GCF_001307155.1	294	Pseudomonas fluorescens	negative
117	WP_012426462	WP_012426462.1	NC_010676.1	GCF_000020125.1	398527	Paraburkholderia phytofirmans PsJN	negative
118	WP_043354857	WP_043354857.1	NZ_CP010537.1	GCF_000832305.1	68895	Cupriavidus basilensis	negative
119	WP_057715924	WP_057715924.1	NZ_LKBJ01000002.1	GCF_001440325.1	294	Pseudomonas fluorescens	negative
120	WP_010211216	WP_010211216.1	NZ_CP007637.1	GCF_000698265.1	321846	Pseudomonas simiae	negative
121	WP_011760753	WP_011760753.1	NC_008700.1	GCF_000015245.1	326297	Shewanella amazonensis SB2B	negative
122	WP_014881125	AXT23943.1	CP031948.1	GCA_003443575.1	221822	Phaeobacter inhibens	negative
123	WP_060740336	WP_060740336.1	NZ_CP012831.1	GCF_001307275.1	294	Pseudomonas fluorescens	negative
124	WP_012434437	WP_012434437.1	NC_010681.1	GCF_000020125.1	398527	Paraburkholderia phytofirmans PsJN	negative
125	WP_010210414	WP_010210414.1	NZ_CP007637.1	GCF_000698265.1	321846	Pseudomonas simiae	negative
126	WP_054597491	WP_054597491.1	NZ_CP012830.1	GCF_001307155.1	294	Pseudomonas fluorescens	negative
127	WP_010207341	WP_010207341.1	NZ_CP007637.1	GCF_000698265.1	321846	Pseudomonas simiae	negative
128	WP_054596807	WP_054596807.1	NZ_CP012830.1	GCF_001307155.1	294	Pseudomonas fluorescens	negative
129	WP_060741991	WP_060741991.1	NZ_CP012831.1	GCF_001307275.1	294	Pseudomonas fluorescens	negative
130	WP_066581977	WP_066581977.1	NZ_PGEN01000001.1	GCF_002797435.1	93064	Sphingomonas koreensis	negative
131	WP_025216023	WP_025216023.1	NZ_CP012831.1	GCF_001307275.1	294	Pseudomonas fluorescens	negative
132	WP_012426550	WP_012426550.1	NC_010676.1	GCF_000020125.1	398527	Paraburkholderia phytofirmans PsJN	negative
133	WP_063460136	WP_063460136.1	NZ_LUKZ01000009.1	GCF_001633105.1	1813946	Acidovorax sp. GW101-3H11	negative
134	WP_060738105	WP_060738105.1	NZ_CP012831.1	GCF_001307275.1	294	Pseudomonas fluorescens	negative
135	NP_387397	CAC47870.1	AL591688.1	GCA_000006965.1	266834	Sinorhizobium meliloti 1021	negative
136	WP_015277224	WP_015277224.1	NC_019936.1	GCF_000327065.1	644801	Stutzerimonas stutzeri RCH2	negative
137	NP_437227	CAC49087.1	AL591985.1	GCA_000006965.1	266834	Sinorhizobium meliloti 1021	negative
138	WP_054596267	WP_054596267.1	NZ_CP012830.1	GCF_001307155.1	294	Pseudomonas fluorescens	negative
139	WP_015275423	WP_015275423.1	NC_019936.1	GCF_000327065.1	644801	Stutzerimonas stutzeri RCH2	negative
140	WP_012431722	WP_012431722.1	NC_010681.1	GCF_000020125.1	398527	Paraburkholderia phytofirmans PsJN	negative
141	WP_060741989	WP_060741989.1	NZ_CP012831.1	GCF_001307275.1	294	Pseudomonas fluorescens	negative
142	NP_384883	CAC45349.1	AL591688.1	GCA_000006965.1	266834	Sinorhizobium meliloti 1021	negative
143	WP_063341172	WP_063341172.1	NZ_LUKJ01000003.1	GCF_001625455.1	294	Pseudomonas fluorescens	negative
144	WP_054594538	WP_054594538.1	NZ_CP012830.1	GCF_001307155.1	294	Pseudomonas fluorescens	negative
145	WP_010211220	WP_010211220.1	NZ_CP007637.1	GCF_000698265.1	321846	Pseudomonas simiae	negative
146	NP_437724	CAC49584.1	AL591985.1	GCA_000006965.1	266834	Sinorhizobium meliloti 1021	negative
147	WP_011717945	WP_011717945.1	NC_008577.1	GCF_000203935.1	94122	Shewanella sp. ANA-3	negative
148	NP_384885	NC_003047.1	CAC45351.2	GCA_000006965.1	266834	Sinorhizobium meliloti 1021	negative
